# IRON REGULATORY PROTEIN (IRP)-MEDIATED IRON HOMEOSTASIS IS CRITICAL FOR NEUTROPHIL DEVELOPMENT AND DIFFERENTIATION IN THE BONE MARROW

**DOI:** 10.1101/2022.03.16.483971

**Authors:** Michael Bonadonna, Sandro Altamura, Elisabeth Tybl, Gael Palais, Maria Qatato, Maria Polycarpou-Schwarz, Martin Schneider, Christina Kalk, Wibke Rüdiger, Alina Ertl, Natasha Anstee, Ruzhica Bogeska, Dominic Helm, Michael D. Milsom, Bruno Galy

## Abstract

Iron is mostly devoted to the hemoglobinization of erythrocytes for oxygen transport. Yet, emerging evidence points to a broader role for the metal in hematopoiesis, including the formation of the immune system. Iron availability in mammalian cells is controlled by iron-regulatory proteins (IRP)-1 and −2. We report that global disruption of both IRP1 and IRP2 in adult mice impairs neutrophil development and differentiation in the bone marrow, yielding immature neutrophils with abnormally high glycolytic and autophagic activity, resulting in neutropenia. IRPs promote neutrophil differentiation in a cell intrinsic manner by securing cellular iron supply together with transcriptional control of neutropoiesis to facilitate differentiation to fully mature neutrophils. Unlike neutrophils, monocyte count was not affected by IRP and iron deficiency, suggesting a lineage-specific effect of iron on myeloid output. This study unveils the previously unrecognized importance of IRPs and iron metabolism in the formation of a major branch of the innate immune system.
