## Supplementary material for "IRON REGULATORY PROTEIN (IRP)-MEDIATED IRON HOMEOSTASIS IS CRITICAL FOR NEUTROPHIL DEVELOPMENT AND DIFFERENTIATION IN THE BONE MARROW": Table S6

### Sheet: FCM panels
Supplementary Table 6: Panels of antibodies and dyes used in flow cytometry analyses
Antibodies/reagents included in a panel are indicated with the symbol: ✓
abbreviations: HSC: hematopoietic stem cell; MPP: multipotent progenitor; BM: bone marrow; APC: Allophycocianin; Cy: Cyanine; FITC: Fluorescein isothiocyanate; PE: Phycoerythrin
				Panel code
				P1	P2	P3	P4	P5	P6	P7	P8	P9	P10	P11	P12	P13	P14	P15	P16	P17	P18	P19	P20	P21	P22	P23
				HSCs + MPPs (BM)	HSCs + MPPs (mixed BM transplantation)	Common progenitors (BM)	Common progenitors (mixed BM transplantation)	Differentiated cells (BM, blood)	Differentiated cells (mix BM transplantation)	Erythroid cells and Mgk (BM)	Reticulocytes (blood)	Granulocyte subsets (BM)	Monocytes, macrophages, dendritic cells (BM)	Neutropoiesis (BM)	Neutropoiesis ( mixed BM transplantation)	Neutropoiesis (analysis of CD71/TFRC expression)	Neutropoiesis (analysis of labile iron pool)	Neutropoiesis (analysis of lipid droplets)	Neutropoeisis (BrdU staining)	Neutropoiesis (analysis of glucose uptake)	Neutropoiesis (JC-1 staining of mitochondria)	Neutropoiesis (Mitotracker Green staining)	Neutropoiesis (CellROX™ green staining)	Neutropoiesis (pHrodo™ GreenS. aureus staining)	Ex vivo differentiation of neutrophils	Ex vivo differentiation of monocytes
	Markers / Dyes	CD4	PE					✓	✓
			PE-Cy7	✓	✓	✓	✓					✓		✓	✓	✓	✓	✓	✓	✓			✓	✓
		CD8a	PE					✓	✓
			PE-Cy7	✓	✓	✓	✓					✓		✓	✓	✓	✓	✓	✓	✓			✓	✓
		CD9	FITC							✓
		CD11b	APC					✓	✓			✓	✓
			Pac.Blue											✓		✓		✓		✓
			PE-Cy7	✓	✓	✓	✓
		CD11c	FITC										✓
		CD127	PE			✓
		CD16/32	eFluor450			✓
			PE				✓
		CD25	APC
		CD34	FITC	✓		✓								✓
			AlexaFluor700		✓		✓								✓	✓			✓
		CD41a	eFluor450							✓
		CD42d	APC							✓
		CD44	PE							✓
		CD45	Pac.Blue								✓
		CD45R	PE					✓	✓
			APC					✓	✓
			PE-Cy7	✓	✓	✓	✓					✓		✓	✓	✓	✓	✓	✓	✓			✓	✓
		CD45.1	Pac.Blue		✓		✓		✓						✓
		CD45.2	FITC		✓		✓		✓						✓
		CD48	PE		✓
			Pac.Blue	✓
		CD71	FITC													✓									✓	✓
		CD117	PE														✓								✓	✓
			APC	✓	✓	✓	✓							✓	✓	✓		✓	✓	✓	✓	✓	✓	✓
		CD135 (FLT3)	PE	✓
		CD150	PE-Cy5	✓	✓
		CD170	PE									✓
		BrdU	FITC																✓
		F4/80	Pac.Blue										✓													✓
		FCεRIα	Pac.Blue									✓
		LY6A/E	APC-Cy7	✓	✓	✓	✓
		Ly6C	PE											✓	✓	✓
			PE-Cy7										✓													✓
		Ly6G	AlexaFluor488														✓
			APC-Cy7						✓			✓		✓	✓	✓		✓	✓	✓	✓	✓	✓	✓	✓
		LY6G (GR1)	PE-Cy7	✓	✓	✓	✓
		MHC II	PE										✓
		TER119	PE-Cy7	✓	✓	✓	✓			✓	✓	✓		✓	✓	✓	✓	✓	✓	✓			✓	✓
		Zombie	BUV	✓	✓	✓	✓	✓	✓	✓		✓	✓	✓	✓	✓
		DAPI																	✓						✓	✓
		Thiazol Orange									✓
		FerroFarRed															✓
		BODIPY 493/503																✓
		2-NBDG																		✓
		MitoTrackerTM Green FM																				✓
		JC-1 staining																			✓
		CellROX green																					✓
		pHrodo Green S. aureus																						✓
